# A decade of empirical research on research integrity: what have we (not) looked at?

**DOI:** 10.1101/567263

**Authors:** Noémie Aubert Bonn, Wim Pinxten

## Abstract

In the past decades, increasing visibility of research misconduct scandals created momentum for discourses on research integrity to such an extent that the topic became a field of research itself. Yet, a comprehensive overview of research in the field is still missing. Here we describe methods, trends, publishing patterns, and impact of a decade of research on research integrity.

To give a comprehensive overview of research on research integrity, we first systematically searched SCOPUS, Web of Science, and PubMed for relevant articles published in English between 2005 and 2015. We then classified each relevant article according to its topic, several methodological characteristics, its general focus and findings, and its citation impact.

We included 986 articles in our analysis. We found that the body of literature on research integrity is growing in importance, and that the field is still largely dominated by non-empirical publications. Within the bulk of empirical records (N=342), researchers and students are most often studied, but other actors and the social context in which they interact, seem to be overlooked. The few empirical articles that examined determinants of misconduct found that problems from the research system (e.g., pressure, competition) were most likely to cause inadequate research practices. Paradoxically, the majority of empirical articles proposing approaches to foster integrity focused on techniques to build researchers’ awareness and compliance rather than techniques to change the research system.

Our review highlights the areas, methods, and actors favoured in research on research integrity, and reveals a few blindspots. Involving non-researchers and reconnecting what is known to the approaches investigated may be the first step to generate executable knowledge that will allow us to increase the success of future approaches.

**A word from the authors:** We find important to mention that this manuscript underwent peer review and was rejected from the following journals:

- PLOS ONE
  - Submitted 19^th^ December 2017
  - Peer-review and rejection received 26^th^ June 2018.
- Journal of Science and Engineering Ethics (JSEE)
  - Submitted 18^th^ August 2018
  - Peer-review response with major revision request received 9^th^ September 2019
  - Revision submitted 24^th^ October 218
  - Rejection received 27^th^ December 2018

We regret not having submitted this preprint before our first submission. Nonetheless, now after over one year in submission processes, we thought that we should make this manuscript and its data available as a pre-print before undergoing further submissions.

In order to promote transparency however, we asked both journal whether anonymous reviews could be added alongside this pre-print to ensure that readers are informed of the issues that disqualified our manuscript.

PLOS ONE agreed for us to share the anonymous reviews which are now available — together with our itemized changes and responses — in the ‘Online Resource 5 – Peer Review Report’. We thank the editors of the Journal of Science and Engineering Ethics and the integrity team of Springer Nature for thoroughly discussing our request, but unfortunately, given the closed peer review policy at Springer Nature, we were unable to provide information about the peer review from the Journal of Science and Engineering Ethics.

We advise our readers to look at the peer-review and be aware of the challenges and limitations attached with our work. Of course, we welcome comments and contributions to make our work better.

Sincerely,

Noémie Aubert Bonn and Wim Pinxten
