## Supplementary material for "A decade of empirical research on research integrity: what have we (not) looked at?": Online Resource 4 - Determinants and approaches

EID	Focus	Detail	Target	Ratio	Count Appr	Ratio Det	Count Det	Note
2-s2.0-33645236328	Determinants	Personality	Personal	1		1	1
2-s2.0-33846855095	Determinants	Modeling	Awareness and compliance	0.5		0.5	1
2-s2.0-33846855095	Determinants	Inadequate oversight or policies	Awareness and compliance	0.5		0.5	1
2-s2.0-36948999396	Determinants	System pressure	System	1		1	1
2-s2.0-36949012719	Determinants	System pressure	System	0.166666667		0.166666667	1
2-s2.0-36949012719	Determinants	Perception of climate	System	0.166666667		0.166666667	1
2-s2.0-36949012719	Determinants	Rationalization	Personal	0.166666667		0.166666667	1
2-s2.0-36949012719	Determinants	Personality	Personal	0.166666667		0.166666667	1
2-s2.0-36949012719	Determinants	Other system determinants (b)	System	0.166666667		0.166666667	1
2-s2.0-36949012719	Determinants	Other system determinants (b)	System	0.166666667		0.166666667	1
2-s2.0-41449099895	Determinants	Other system determinants (b)	System	0.2		0.2	1
2-s2.0-41449099895	Determinants	Personality	Personal	0.2		0.2	1
2-s2.0-41449099895	Determinants	Other personal determinants (a)	Personal	0.2		0.2	1
2-s2.0-41449099895	Determinants	System pressure	System	0.2		0.2	1
2-s2.0-41449099895	Determinants	Mentoring	Awareness and compliance	0.2		0.2	1
2-s2.0-43649107372	Determinants	Personality	Personal	1		1	1
2-s2.0-49749101637	Determinants	Mentoring	Awareness and compliance	1		1	1
2-s2.0-77955328947	Determinants	Mentoring	Awareness and compliance	0.2		0.2	1
2-s2.0-77955328947	Determinants	Modeling	Awareness and compliance	0.2		0.2	1
2-s2.0-77955328947	Determinants	Other system determinants (b)	System	0.2		0.2	1
2-s2.0-77955328947	Determinants	System pressure	System	0.2		0.2	1
2-s2.0-77955328947	Determinants	Other system determinants (b)	System	0.2		0.2	1
2-s2.0-77956334138	Determinants	System pressure	System	1		1	1
2-s2.0-77956633057	Determinants	Perception of climate	System	1		1	1
2-s2.0-77957306060	Determinants	System pressure	System	0.5		0.5	1
2-s2.0-77957306060	Determinants	Perception of climate	System	0.5		0.5	1
2-s2.0-79551651648	Determinants	Rationalization	Personal	1		1	1
2-s2.0-79951867895	Determinants	Rationalization	Personal	1		1	1
2-s2.0-79951943552	Determinants	Financial incentives	System	1		1	1
2-s2.0-79956160599	Determinants	Country of affiliation	Personal	0.333333333		0.333333333	1
2-s2.0-79956160599	Determinants	Other personal determinants (a)	Personal	0.333333333		0.333333333	1
2-s2.0-79956160599	Determinants	Other personal determinants (a)	Personal	0.333333333		0.333333333	1
2-s2.0-84856526329	Determinants	Disciplines	System	0.5		0.5	1
2-s2.0-84856526329	Determinants	Country of affiliation	Personal	0.5		0.5	1
2-s2.0-84863543189	Determinants	Modeling	Awareness and compliance	1		1	1
2-s2.0-84863721175	Determinants	Financial incentives	System	1		1	1
2-s2.0-84865296360	Determinants	Financial incentives	System	1		1	1
2-s2.0-84867860204	Determinants	Country of affiliation	Personal	1		1	1
2-s2.0-84869061895	Determinants			1		1	1	(Not included: Found no relation with discipline)
2-s2.0-84872382004	Determinants	System pressure	System	0.25		0.25	1
2-s2.0-84872382004	Determinants	Other personal determinants (a)	Personal	0.25		0.25	1
2-s2.0-84872382004	Determinants	Other personal determinants (a)	Personal	0.25		0.25	1
2-s2.0-84872382004	Determinants	Lack of awareness	Awareness and compliance	0.25		0.25	1
2-s2.0-84872727805	Determinants	Lack of awareness	Awareness and compliance	0.5		0.5	1
2-s2.0-84872727805	Determinants	System pressure	System	0.5		0.5	1
2-s2.0-84874582598	Determinants	Gender	Personal	0.5		0.5	1
2-s2.0-84874582598	Determinants	Career stage	Personal	0.5		0.5	1
2-s2.0-84883754459	Determinants	Perception of climate	System	1		1	1
2-s2.0-84883829761	Determinants	Disciplines	System	1		1	1
2-s2.0-84884344539	Determinants	Financial incentives	System	0.333333333		0.333333333	1
2-s2.0-84884344539	Determinants	Inadequate oversight or policies	Awareness and compliance	0.333333333		0.333333333	1
2-s2.0-84884344539	Determinants	Career stage	Personal	0.333333333		0.333333333	1
2-s2.0-84887820536	Determinants	Personality	Personal	1		1	1
2-s2.0-84893129146	Determinants	System pressure	System	0.5		0.5	1
2-s2.0-84893129146	Determinants	Lack of resources	System	0.5		0.5	1
2-s2.0-84903634834	Determinants	Gender	Personal	0.333333333		0.333333333	1
2-s2.0-84903634834	Determinants	Career stage	Personal	0.333333333		0.333333333	1
2-s2.0-84903634834	Determinants	Other system determinants (b)	System	0.333333333		0.333333333	1
2-s2.0-84904726515	Determinants			1		1	1	(Not included: Causes for errors)
2-s2.0-84912018881	Determinants	Gender	Personal	0.333333333		0.333333333	1
2-s2.0-84912018881	Determinants	Perception of climate	System	0.333333333		0.333333333	1
2-s2.0-84912018881	Determinants	Personality	Personal	0.333333333		0.333333333	1
2-s2.0-84925349356	Determinants	System pressure	System	1		1	1
2-s2.0-84930388651	Determinants	Lack of resources	System	0.333333333		0.333333333	1
2-s2.0-84930388651	Determinants	Perception of climate	System	0.333333333		0.333333333	1
2-s2.0-84930388651	Determinants	Lack of awareness	Awareness and compliance	0.333333333		0.333333333	1
2-s2.0-84937761232	Determinants	Other: Scientific expertise	Awareness and compliance	1		1	1
2-s2.0-84937762570	Determinants	Other personal determinants (a)	Personal	1		1	1
2-s2.0-84939192726	Determinants	Inadequate oversight or policies	Awareness and compliance	0.25		0.25	1
2-s2.0-84939192726	Determinants	Financial incentives	System	0.25		0.25	1
2-s2.0-84939192726	Determinants	Other system determinants (b)	System	0.25		0.25	1
2-s2.0-84939192726	Determinants	Career stage	Personal	0.25		0.25	1
2-s2.0-84943525107	Determinants	Personality	Personal	1		1	1
WOS:000256385400003	Determinants	Personality	Personal	1		1	1
WOS:000305897400014	Determinants	Personality	Personal	0.5		0.5	1
WOS:000305897400014	Determinants	Other system determinants (b)	System	0.5		0.5	1
WOS:000203006800008	Determinants	Perception of climate	System	1		1	1
WOS:000256385400002	Determinants	Perception of climate	System	0.2		0.2	1
WOS:000256385400002	Determinants	Career Level	Personal	0.2		0.2	1
WOS:000256385400002	Determinants	Other personal determinants (a)	Personal	0.2		0.2	1
WOS:000256385400002	Determinants	Mentoring	Awareness and compliance	0.2		0.2	1	This paper found training to influence both adherence to norms (Financial mentoring) and to counternorms (survival mentoring)
WOS:000256385400002	Determinants	Other system determinants (b)	System	0.2		0.2	1
2-s2.0-33646579622	Approaches	Guidelines	Awareness and compliance	1	1
2-s2.0-33646829782	Approaches	Training	Awareness and compliance	1	1
2-s2.0-33646836073	Approaches	Guidelines	Awareness and compliance	1	1
2-s2.0-33646845786	Approaches	Guidelines	Awareness and compliance	1	1
2-s2.0-33846083947	Approaches	Detection, prediction, and whistleblowing	Awareness and compliance	1	1
2-s2.0-34548295510	Approaches	Training	Awareness and compliance	1	1
2-s2.0-34548304903	Approaches	Training	Awareness and compliance	1	1
2-s2.0-34548766147	Approaches	Training	Awareness and compliance	1	1
2-s2.0-35448961657	Approaches	Detection, prediction, and whistleblowing	Awareness and compliance	1	1
2-s2.0-36949017232	Approaches	Guidelines	Awareness and compliance	1	1
2-s2.0-38349179862	Approaches	Training	Awareness and compliance	1	1
2-s2.0-39049186090	Approaches	Allegations	Awareness and compliance	1	1
2-s2.0-40149088840	Approaches	Training	Awareness and compliance	1	1
2-s2.0-40249109834	Approaches	Training	Awareness and compliance	1	1
2-s2.0-40649124248	Approaches	Training	Awareness and compliance	1	1
2-s2.0-44449111756	Approaches	Training	Awareness and compliance	1	1
2-s2.0-46049102642	Approaches	Training	Awareness and compliance	1	1
2-s2.0-56749107256	Approaches	Guidelines	Awareness and compliance	1	1
2-s2.0-56749165139	Approaches	Retractions	System	1	1
2-s2.0-58149180000	Approaches	Evaluation index	System	1	1
2-s2.0-58149350031	Approaches	Training	Awareness and compliance	1	1
2-s2.0-67349147956	Approaches	Guidelines	Awareness and compliance	1	1
2-s2.0-70349562227	Approaches	Guidelines	Awareness and compliance	1	1
2-s2.0-70349790125	Approaches	Guidelines	Awareness and compliance	1	1
2-s2.0-70349833328	Approaches	Training	Awareness and compliance	1	1
2-s2.0-70449589113	Approaches	Training	Awareness and compliance	1	1
2-s2.0-77649184987	Approaches	Training	Awareness and compliance	1	1
2-s2.0-77649205651	Approaches	Training	Awareness and compliance	1	1
2-s2.0-77949544615	Approaches	Guidelines	Awareness and compliance	1	1
2-s2.0-77957278178	Approaches	Training	Awareness and compliance	1	1
2-s2.0-77958538621	Approaches	General	System	1	1
2-s2.0-79551695592	Approaches	Guidelines	Awareness and compliance	1	1
2-s2.0-79551702185	Approaches	Training	Awareness and compliance	1	1
2-s2.0-79956066329	Approaches	Training	Awareness and compliance	1	1
2-s2.0-79959578655	Approaches	Training	Awareness and compliance	1	1
2-s2.0-79959597704	Approaches	Guidelines	Awareness and compliance	1	1
2-s2.0-79960153464	Approaches	Training	Awareness and compliance	1	1
2-s2.0-79960902116	Approaches	Detection, prediction, and whistleblowing	Awareness and compliance	1	1
2-s2.0-80052401507	Approaches	Guidelines	Awareness and compliance	1	1
2-s2.0-80052748065	Approaches	Guidelines	Awareness and compliance	1	1
2-s2.0-80053623059	Approaches	Guidelines	Awareness and compliance	1	1
2-s2.0-80055080915	Approaches	COI management	System	1	1
2-s2.0-81555195654	Approaches	Retractions	System	1	1
2-s2.0-83755207444	Approaches	Detection, prediction, and whistleblowing	Awareness and compliance	1	1
2-s2.0-84856136853	Approaches	Detection, prediction, and whistleblowing	Awareness and compliance	1	1
2-s2.0-84862316945	Approaches	Training	Awareness and compliance	1	1
2-s2.0-84862673396	Approaches	Detection, prediction, and whistleblowing	Awareness and compliance	1	1
2-s2.0-84863510733	Approaches	Training	Awareness and compliance	1	1
2-s2.0-84863617194	Approaches	Training	Awareness and compliance	1	1
2-s2.0-84864823911	Approaches	Training	Awareness and compliance	1	1
2-s2.0-84866867088	Approaches	Detection, prediction, and whistleblowing	Awareness and compliance	1	1
2-s2.0-84867569740	Approaches	Training	Awareness and compliance	1	1
2-s2.0-84870756930	Approaches	Allegations	Awareness and compliance	1	1
2-s2.0-84870926244	Approaches	Training	Awareness and compliance	1	1
2-s2.0-84871344958	Approaches	Allegations	Awareness and compliance	1	1
2-s2.0-84872293037	Approaches	Retractions	System	1	1
2-s2.0-84872700485	Approaches	Detection, prediction, and whistleblowing	Awareness and compliance	1	1
2-s2.0-84874560896	Approaches	Allegations	Awareness and compliance	1	1
2-s2.0-84875477788	Approaches	Guidelines	Awareness and compliance	1	1
2-s2.0-84878331133	Approaches	Training	Awareness and compliance	1	1
2-s2.0-84879065396	Approaches	Retractions	System	1	1
2-s2.0-84879967616	Approaches	Retractions	System	1	1
2-s2.0-84880386734	Approaches	Training	Awareness and compliance	1	1
2-s2.0-84885064069	Approaches	Training	Awareness and compliance	1	1
2-s2.0-84887435612	Approaches	Training	Awareness and compliance	1	1
2-s2.0-84887958411	Approaches	Guidelines	Awareness and compliance	1	1
2-s2.0-84888814988	Approaches	Detection, prediction, and whistleblowing	Awareness and compliance	1	1
2-s2.0-84890416243	Approaches	Training	Awareness and compliance	1	1
2-s2.0-84893101822	Approaches	Training	Awareness and compliance	1	1
2-s2.0-84897887714	Approaches	Training	Awareness and compliance	1	1
2-s2.0-84897940214	Approaches	Correction and review system	System	1	1
2-s2.0-84899721706	Approaches	Training	Awareness and compliance	1	1
2-s2.0-84899798532	Approaches	Retractions	System	1	1
2-s2.0-84903827051	Approaches	Allegations	Awareness and compliance	1	1
2-s2.0-84904808223	Approaches	Training	Awareness and compliance	1	1
2-s2.0-84905500809	Approaches	Retractions	System	1	1
2-s2.0-84905986352	Approaches	Guidelines	Awareness and compliance	1	1
2-s2.0-84914166203	Approaches	Guidelines	Awareness and compliance	1	1
2-s2.0-84922574913	Approaches	Guidelines	Awareness and compliance	1	1
2-s2.0-84923285972	Approaches	Guidelines	Awareness and compliance	1	1
2-s2.0-84923936536	Approaches	Guidelines	Awareness and compliance	1	1
2-s2.0-84926664795	Approaches	Training	Awareness and compliance	1	1
2-s2.0-84930638463	Approaches	Detection, prediction, and whistleblowing	Awareness and compliance	1	1
2-s2.0-84930983900	Approaches	Detection, prediction, and whistleblowing	Awareness and compliance	1	1
2-s2.0-84937760486	Approaches	Guidelines	Awareness and compliance	1	1
2-s2.0-84939871867	Approaches	Training	Awareness and compliance	1	1
2-s2.0-84941767729	Approaches	Guidelines	Awareness and compliance	1	1
2-s2.0-84941938790	Approaches	Training	Awareness and compliance	1	1
2-s2.0-84946165648	Approaches	Guidelines	Awareness and compliance	1	1
2-s2.0-84946563701	Approaches	Detection, prediction, and whistleblowing	Awareness and compliance	1	1
2-s2.0-84948082815	Approaches	Training	Awareness and compliance	1	1
2-s2.0-84949529909	Approaches	Training	Awareness and compliance	1	1
22500145	Approaches	Training	Awareness and compliance	1	1
WOS:000282282400009	Approaches	Training	Awareness and compliance	1	1
WOS:000352161100034	Approaches	Statistical Methods	System	1	1
WOS:000326928300006	Approaches	Training	Awareness and compliance	1	1
WOS:000284971700002	Approaches	Guidelines	Awareness and compliance	1	1
WOS:000239947700016	Approaches	Training	Awareness and compliance	1	1
WOS:000256385200006	Approaches	Training	Awareness and compliance	1	1
19385780	Approaches	Correction and review system	System	1	1
WOS:000233315700008	Approaches	Training	Awareness and compliance	1	1
WOS:000308473300023	Approaches	Training	Awareness and compliance	1	1
WOS:000230554800010	Approaches	Training	Awareness and compliance	1	1
16341260	Approaches	Training	Awareness and compliance	1	1
WOS:000240230700015	Approaches	Guidelines	Awareness and compliance	1	1
WOS:000256387700002	Approaches	Guidelines	Awareness and compliance	1	1
